# Chemotaxonomic Investigation of Apocynaceae for Retronecine-Type Pyrrolizidine Alkaloids Using HPLC-MS/MS

**DOI:** 10.1101/2020.08.23.260091

**Authors:** Lea A. Barny, Julia A. Tasca, Hugo A. Sanchez, Chelsea R. Smith, Suzanne Koptur, Tatyana Livshultz, Kevin P. C. Minbiole

## Abstract

Apocynaceae are well-known for diverse specialized metabolites that are distributed in a phylogenetically informative manner. Pyrrolizidine alkaloids (PAs) have been reported sporadically in one lineage in the family, the APSA clade, but few species had been studied to date. We conduct the first systematic survey of Apocynaceae for retronecine-type PAs, sampling leaves from 231 species from 13 of 16 major lineages within the APSA clade using HPLC-MS/MS. We also follow up on preliminary evidence for infra-specific variation of PA detectability in *Echites umbellatus* Jacq. Four precursor ion scans (PREC) were developed for a high-throughput survey for chemicals containing a structural moiety common to many PAs, the retronecine core. We identified with high confidence PAs in 7 of 8 sampled genera of tribe Echiteae, but not in samples from the closely related Odontadenieae and Mesechiteae, confirming the utility of PAs as a taxonomic character in tribal delimitation. The presence of PAs in Malouetieae was confirmed, as we report with high confidence their presence in *Galactophora schomburgkiana* Woodson and *Eucorymbia alba* Stapf, but currently we have low confidence of their presence in *Holarrena pubescens* Wall. ex G. Don (the one Malouetieae species where they were previously reported), as well as in *Kibatalia macrophylla* (Pierre ex Hua) Woodson and in *Holarrena curtisii* King & Gamble. For the first time the presence of PAs in species of *Wrightia* R. Br. (Wrightieae) and *Marsdenia* R. Br. (Marsdenieae) was confirmed. Detectability of PAs was found to vary among samples of *Echites umbellatus* and intra-individual plasticity contributes to this variation. Of toxicological importance, novel potential sources of human exposure to pro-toxic PAs were identified in the medicinal plants, *Wrightia tinctoria* R.Br. and *Marsdenia tinctoria* R.Br., and the food plant, *Echites panduratus* A. DC., warranting immediate further research to elucidate the structures of the candidate PAs identified. Method development and limitations are discussed.
