## Supplemental Tables S1, S2, S3 for "Chemotaxonomic Investigation of Apocynaceae for Retronecine-Type Pyrrolizidine Alkaloids Using HPLC-MS/MS"

### Sheet: Table_S1
Table S1: Results of PREC 120 (MCA on) scans and vouchers for all samples analyzed with PREC 120 (MCA on) and PREC 120/138/156 (Table 2). All samples are leaves, except Echites panduratus shoot tip and roots, and seeds of Wrightia tinctoria and Holarrhena pubescens.
Tribe/subfamily	Genus	specific epithet	author	voucher collector	collector number	herbarium	herbarium accession #	herbarium barcode	Provenance	Sample code #	Dry mass (mg)	MS Scan Type	compounds containing a 120 m/z fragment in Q3?	# of compounds yielding a 120 m/z fragment in Q3	Uncorrected Retention Time (min)	M+H+ (m/z)
Apocyneae	Aganosma	cymosa	(Roxb.) G. Don	D. J. Middleton et al.	1101	A			Thailand	15	7.2	PREC 120 (MCA on)	No
	Aganosma	cymosa	(Roxb.) G. Don	D. J. Middleton	243	A			Thailand	51	8.7	PREC 120 (MCA on)	No
	Aganosma	cymosa	(Roxb.) G. Don	D. J. Middleton et al.	1498	A			Thailand	294	13.4	PREC 120 (MCA on)	No
	Aganosma	schlechteriana	H. Lev.	Newman et. al.	1069	A			Thailand	24	6.4	PREC 120 (MCA on)	No
	Aganosma	wallichii	G. Don	D. J. Middleton et al.	1459	A			Thailand	25	11.2	PREC 120 (MCA on)	No
	Aganosma	wallichii	G. Don	D. J. Middleton et al.	1424	A			Thailand	53	13.7	PREC 120 (MCA on)	No
	Amalocalyx	microlobus	Pierre	D. J. Middleton	241	A			Thailand	30	6.8	PREC 120 (MCA on)	No
	Amalocalyx	microlobus	Pierre	D. J. Middleton et al.	2618	A			Thailand	272	8.5	PREC 120 (MCA on)	No
	Amalocalyx	microlobus	Pierre	Mathieu Leti	CL322	P			Cambodia	642	15	PREC 120 (MCA on)	No
	Amalocalyx	microlobus	Pierre	D. J. Middleton & P. Triboun	4829	E, BK			Thailand	28914	8.8	PREC 120 (MCA on)	No
	Amphineurion	marginatum	(Roxb.) G. Don	D. J. Middleton et al.	2078	A			Thailand	23		PREC 120/138/156 (see Table 2)
	Amphineurion	marginatum	(Roxb.) G. Don	D. J. Middleton & Lamxay	285	A			Laos	52		PREC 120/138/156 (see Table 2)
	Amphineurion	marginatum	(Roxb.) G. Don	D. J. Middleton et al.	2527	A			Thailand	270		PREC 120/138/156 (see Table 2)
	Anodendron	oblongifolium	Hemsl.	W. Takeuchi	14513	A			Papua New Guinea	19	21.8	PREC 120 (MCA on)	No
	Anodendron	paniculatum	A. DC.	D. J. Middleton et al.	3159	A			Thailand	135	15.2	PREC 120 (MCA on)	No
	Apocynum	androsaemifolium	L.	T. Livshultz	03_32	GH, BH			New York, USA	35	13.3	PREC 120 (MCA on)	No
	Apocynum	androsaemifolium	L.	T. Livshultz	03_32	GH, BH			New York, USA	27323	39.5	PREC 120 (MCA on)	No
	Apocynum	androsaemifolium	L.	T. Livshultz	03_32	GH, BH			New York, USA	28917	18.8	PREC 120 (MCA on)	No
	Apocynum	cannabinum	L.	T. Livshultz	03-29	BH			New York, USA	4	9.7	PREC 120 (MCA on)	No
	Apocynum	cannabinum	L.	T. Livshultz	03-28	BH			New York, USA	36	7.4	PREC 120 (MCA on)	No
	Apocynum	cannabinum	L.	T. Livshultz	03_28	BH			New York, USA	27328	14.3	PREC 120 (MCA on)	No
	Apocynum	cannabinum	L.	T. Livshultz	03_28	BH			New York, USA	28918		PREC 120/138/156 (see Table 2)
	Apocynum	pictum	Schrenk	A. Liston et al.	811-2	NY			China	28083	15.3	PREC 120 (MCA on)	No
	Apocynum	pictum	Schrenk	F. Konta & N. Abjusalik	35598	NY			China	28084	16.7	PREC 120 (MCA on)	No
	Apocynum	venetum	L.	M. Oganesian et al.	08-0516	NY			Armenia	28080	10.3	PREC 120 (MCA on)	No
	Apocynum	venetum	L.	O. N. Korovina et al.	s.n.	NY			Uzbekistan	28081	12.2	PREC 120 (MCA on)	No
	Apocynum	venetum	L.	F. Konta & N. Abjusalik	35600	NY			China	28082	11.5	PREC 120 (MCA on)	No
	Beaumontia	grandiflora	Wall.	G. Gerlach & J. Babczinsky	5/06	M			cult. Germany, Bot. Gard. Munich	123	12.4	PREC 120 (MCA on)	No
	Beaumontia	murtonii	Craib	D. J. Middleton et al.	2195	A			Thailand	267		PREC 120/138/156 (see Table 2)
	Beaumontia	murtonii	Craib	D. J. Middleton et al.	2398	A			Thailand	268		PREC 120/138/156 (see Table 2)
	Chonemorpha	fragrans	(Moon) Alston	D. J. Middleton	220	A			Thailand	37	7.3	PREC 120 (MCA on)	No
	Chonemorpha	fragrans	(Moon) Alston	D. J. Middleton & Lamxay	286	A			Laos	28454	9.1	PREC 120 (MCA on)	No
	Cleghornia	malaccensis	(Hook. F.) King & Gamble	Newman et al.	LAO 633	E		E00222303	Laos	277	12.6	PREC 120 (MCA on)	No
	Epigynum	auritum	(C. K. Schneid.) Tsiang & P. T. Li	D. J. Middleton et al.	1073	A			Thailand	16	5.6	PREC 120 (MCA on)	No
	Epigynum	auritum	(C. K. Schneid.) Tsiang & P. T. Li	D. J. Middleton et al.	3821	E			Thailand	288	4.4	PREC 120 (MCA on)	No
	Epigynum	auritum	(C.K. Schneid.) Tsiang & P.T. Li	D. J. Middleton & Lamxay	260	A			Laos	28456	6.4	PREC 120 (MCA on)	No
	Epigynum	cochinchinense	(Pierre) D. J. Middleton	D. J. Middleton et al.	928	A			Thailand	38	13.1	PREC 120 (MCA on)	No
	Epigynum	cochinchinense	(Pierre) D. J. Middleton	D. J. Middleton	209	A			Thailand	62	12.1	PREC 120 (MCA on)	No
	Epigynum	cochinchinense	(Pierre) D. J. Middleton	D. J. Middleton et al.	2304	A			Thailand	28457	17.8	PREC 120 (MCA on)	No
	Epigynum	griffithianum	Wight	D. J. Middleton et al.	1934	A			Thailand	195	7.2	PREC 120 (MCA on)	No
	Ichnocarpus	frutescens	R. Br.	P. I. Forster	26539	BRI			Australia	365	14.1	PREC 120 (MCA on)	No
	Ichnocarpus	frutescens	(L.) W.T.Aiton	D. J. Middleton et al.	5135	E		E00392952	Thailand	621	11.1	PREC 120 (MCA on)	No
	Ixodonerium	annamense	Pitard	Ly, T.D.	675	B			Vietnam	247	14.9	PREC 120 (MCA on)	No
	Micrechites	lancifolia	(Hook.f.) D.J.Middleton & Livsh.	J.P. van Niel	4322	L			Brunei	28113	7.9	PREC 120 (MCA on)	No
	Micrechites	polyanthus	(Blume) P. I. Forst.	D. J. Middleton et al.	1950	A			Thailand	191	2.9	PREC 120 (MCA on)	No
	Micrechites	rhombifolius	(Markgr.) D. J. Middleton	W. Takeuchi & Ama	15692	A			Papua New Guinea	131	22	PREC 120 (MCA on)	No
	Micrechites	rhombifolius	(Markgr.) D. J. Middleton	Takeuchi & Ama	15490	A			Papua New Guinea	28453	20.8	PREC 120 (MCA on)	No
	Micrechites	serpyllifolius	(Blume) P. I. Forst.	D. J. Middleton et al.	779	A			Brunei	42	19.1	PREC 120 (MCA on)	No
	Pottsia	laxiflora	(Blume) Kuntze	D. J. Middleton et al.	388	A			Thailand	68	7.2	PREC 120 (MCA on)	No
	Pottsia	laxiflora	(Blume) Kuntze	D.J. Middleton et al.	5354	E		E00392973	Thailand	28455	11.3	PREC 120 (MCA on)	No
	Streptoechites	chinensis	(Merr.) Markgr. & Tsiang	Newman et. al.	1034	A			Thailand	71	7.4	PREC 120 (MCA on)	No
	Streptoechites	chinensis	(Merr.) Markgr. & Tsiang	D. J. Middleton et al.	2301	A			Thailand	269	6.5	PREC 120 (MCA on)	No
	Trachelospermum	asiaticum	Nakai	T. Livshultz	03-25	A, BH			cult. U.S.A., Cornell University	81		PREC 120/138/156 (see Table 2)
	Trachelospermum	asiaticum	Nakai	D. J. Middleton et al.	3355	A			Thailand	273	11.6	PREC 120 (MCA on)	No
	Trachelospermum	axillare	Hook. f.	Suksathan & D. J. Middleton	1852	A			Thailand	84	12.3	PREC 120 (MCA on)	No
	Trachelospermum	jasminoides	Lem.	G. Ionta	420	FLAS			cult. U.S.A., Univ. Florida	108	24.2	PREC 120 (MCA on)	No
	Urceola	laevigata	(Juss.) Mold.	D. J. Middleton	181	A			Thailand	48	9.9	PREC 120 (MCA on)	No
	Urceola	laevigata	(Juss.) Mold.	D. J. Middleton et al.	2551	A			Thailand	271	14.6	PREC 120 (MCA on)	No
	Urceola	laevigata	(Juss.) Mold.	Lamxay et al.	546	E			Laos	278	21.7	PREC 120 (MCA on)	No
	Urceola	laevigata	(Juss.) Mold.	D. J. Middleton et al.	4010	E			Thailand	285	21.8	PREC 120 (MCA on)	No
	Urceola	lucida	(A.DC.) Benth. ex Kurz	D. J. Middleton et al.	4174	E			Thailand	291	11.5	PREC 120 (MCA on)	No
	Urceola	micrantha	(Wall. ex G. Don) D. J. Middleton	D. J. Middleton et al.	1003	A			Thailand	85	10.8	PREC 120 (MCA on)	No
	Urceola	minutiflora	(Pierre) D. J. Middleton	D. J. Middleton	193	A			Thailand	20	12.7	PREC 120 (MCA on)	No
	Urceola	minutiflora	(Pierre) D. J. Middleton	D. J. Middleton & Lamxay	255	A			Laos	87	7.5	PREC 120 (MCA on)	No
	Urceola	polymorpha	(Pierre ex Spire) D.J. Middleton & Livsh.	D. J. Middleton & Lamxay	254	A			Laos	33	5.8	PREC 120 (MCA on)	No
	Urceola	polymorpha	(Pierre ex Spire) D.J. Middleton & Livsh.	D. J. Middleton et al.	5175	E			Thailand	620	8.4	PREC 120 (MCA on)	No
	Urceola	polymorpha	(Pierre ex Spire) D.J. Middleton & Livsh.	Mathieu Leti	cl 603	P			Cambodia	641	13.2	PREC 120 (MCA on)	No
	Urceola	rosea	(Hook. & Arn.) D. J. Middleton	D. J. Middleton	190	A			Thailand	88	9	PREC 120 (MCA on)	No
	Urceola	rosea	(Hook. & Arn.) D. J. Middleton	D. J. Middleton	242	A			Thailand	102	9.3	PREC 120 (MCA on)	No
	Urceola	rosea	(Hook. & Arn.) D.J.Middleton	T. Livshultz	TL 2014-1	PH		PH00170191	Taiwan	28086	8.6	PREC 120 (MCA on)	No
	Urceola	rosea	(Hook. & Arn.) D.J.Middleton	T. Livshultz	TL 2014-2	PH		PH00170194	Taiwan	28950	34.3	PREC 120 (MCA on)	No
	Vallaris	solanacea	(Roth) O. Kuntze	D. J. Middleton et al.	1704	A			Thailand	90		PREC 120/138/156 (see Table 2)
Baisseeae	Baissea	myrtifolia	(Benth.) Pichon	B.M. Musyoki & O.J. Hansen	1004	BR			Kenya	638	7.8	PREC 120 (MCA on)	No
	Motandra	guineensis	A. DC.	Markin & Pascal	s.n.	Z			Ivory Coast	175	1.4	PREC 120 (MCA on)	No
	Motandra	guineensis	(Thonn.) A.DC.	S. Martins & M. Silva	4226	BR			Angola	635	7.3	PREC 120 (MCA on)	No
	Oncinotis	nitida	Benth.	W.J.J.O. de Wilde	479	BR			Ivory Coast	633	6.7	PREC 120 (MCA on)	No
Echiteae	Bahiella	infundibuliflora	J.F.Morales	Amorim, A.M.	4686	HUEFS		109030	Brazil	28143		PREC 120/138/156 (see Table 2)
	Echites	panduratus	A. DC.	L. Gomez	s.n.	Z			Costa Rica	132	14.5	PREC 120 (MCA on)	No
	Echites	panduratus	A. DC.	T. Livshultz	s.n.	PH		PH00371001	cult. USA, Philadelphia, PA	28459		PREC 120/138/156 (see Table 2)
	Echites	panduratus	A. DC.	T. Livshultz	s.n.	PH		PH00171442	cult. USA, Philadelphia, PA	28875	10.4	PREC 120 (MCA on)	No: vegetative shoot apex
	Echites	panduratus	A. DC.	T. Livshultz	s.n.	PH		PH00171442	cult. USA, Philadelphia, PA	28880	42.7	PREC 120 (MCA on)	No: young leaves
	Echites	panduratus	A. DC.	T. Livshultz	s.n.	PH		PH00171442	cult. USA, Philadelphia, PA	28884	53.8	PREC 120 (MCA on)	Yes: mature leaves	3	10.86	300
															12.32	342
															11.43	316
	Echites	panduratus	A. DC.	T. Livshultz	s.n.	PH		PH00171442	cult. USA, Philadelphia, PA	28888		PREC 120 (MCA on)	Yes: roots	3	10.86	300
															12.27	342
															13.38	384
	Echites	umbellatus	Jacq.	T. Livshultz	s.n.	PH		PH00358001	Bahamas	28516		PREC 120/138/156 (see Table 2)
	Echites	woodsonianus	Monach.	F. Morales	8810	INB			Costa Rica	111	13.6	PREC 120 (MCA on)	No
	Laubertia	boissieri	A. DC.	R. Seidel & E. Vargas	1103	MO			Bolivia	220		PREC 120/138/156 (see Table 2)
	Macropharynx	isthmica	Woodson	M. E. Endress	97-16	Z			Costa Rica	117		PREC 120/138/156 (see Table 2)
	Macropharynx	macrocalyx	(Müll.Arg.) J.F.Morales, M.E.Endress & Liede	Rapini, A.	1420	HUEFS		127929	Brazil	28232	20.4	PREC 120 (MCA on)	No
	Macropharynx	peltata	(Vell.) J.F.Morales, M.E.Endress & Liede	Rapini, A.	1425	HUEFS		139654	Brazil	28964		PREC 120/138/156 (see Table 2)
	Parsonia	alboflavescens	(Dennst.) Mabb.	T. Livshultz	TL2011- 14	PH		PH00224583	Taiwan	29432		PREC 120/138/156 (see Table 2)
	Parsonsia	bartlensis	J.B. Williams	P. I. Forster	28740	BRI			Australia	196	16.5	PREC 120 (MCA on)	No
	Parsonsia	brisbanensis	J.B.Williams	P. I. Forster	28694	BRI			Australia	28434	24.2	PREC 120 (MCA on)	Yes	4	9.36	300
															9.76	342
															10.88	316
															11.3	280
	Parsonsia	eucalyptophylla	F. Muell.	P. I. Forster	20118	BRI			Australia	49	22.5	PREC 120 (MCA on)	Yes	2	9.47	300
															10.9	342
	Parsonsia	ferruginea	J. B. Williams	B. Hyland	16142	QRS			Australia	177	9	PREC 120 (MCA on)	No
	Parsonsia	fulva	S.T.Blake	P. I. Forster	28682	BRI			Australia	28425	15.6	PREC 120 (MCA on)	No
	Parsonsia	grayana	J.B.Williams	P. I. Forster	28625	BRI			Australia	28430	19.5	PREC 120 (MCA on)	No
	Parsonsia	lanceolata	R. Br.	P. I. Forster	28691	BRI			Australia	186	21.9	PREC 120 (MCA on)	No
	Parsonsia	lanceolata	R. Br.	P. I. Forster	28690	BRI			Australia	192	20.2	PREC 120 (MCA on)	No
	Parsonsia	lanceolata	R. Br.	P. I. Forster	28692	BRI			Australia	28427	20.1	PREC 120 (MCA on)	No
	Parsonsia	langiana	F. Muell.	R. Booth	3091	BRI			Australia	190	14.6	PREC 120 (MCA on)	No
	Parsonsia	largiflorens	(F.Muell. ex Benth.) S.T.Blake	P. I. Forster	28706	BRI			Australia	28431	15.9	PREC 120 (MCA on)	Yes	4	9.3	300
															9.67	316
															10.59	342
															11.04	280
	Parsonsia	leichhardtii	F. Muell.	P. I. Forster	PIF28853	BRI	AQ559834		Australia	189	8	PREC 120 (MCA on)	Yes	1	9.27	300
	Parsonsia	lenticellata	C.T.White	P. I. Forster	28701	BRI			Australia	28435	7.4	PREC 120 (MCA on)	Yes	2	9.33	300
															9.75	280
	Parsonsia	lilacina	F. Muell.	P. I. Forster	28915	BRI			Australia	198	14.4	PREC 120 (MCA on)	Yes	5	11.66	366.3
															11.72	350.3
															12.02	366.3
															12.22	368.1
															13.59	332.4
	Parsonsia	longiopetiolata	J.B. Williams	P. I. Forster	28683	BRI			Australia	194	7.4	PREC 120 (MCA on)	No	0
	Parsonsia	rotata	Maiden & Betche	P. I. Forster	28696	BRI			Australia	28433	19.1	PREC 120 (MCA on)	No	0
	Parsonsia	straminea	(R.Br.) F.Muell.	P. I. Forster	28693	BRI			Australia	28426	12.4	PREC 120 (MCA on)	No	0
	Parsonsia	straminea	(R.Br.) F.Muell.	R. Booth	3054	BRI			Australia	28432	20.9	PREC 120 (MCA on)	Yes	3	9.3	342
															10.59	300
															11.03	280
	Parsonsia	velutina	R.Br.	R. Booth	3106	BRI			Australia	28428	10.3	PREC 120 (MCA on)	No
	Parsonsia	wildensis	J.B. Williams	P. I. Forster	28700	BRI			Australia	187	18.6	PREC 120 (MCA on)	Yes	2	8.39	300
															10.24	316
	Prestonia	robusta	Rusby	Nee & Chavez	51515	NY			Bolivia	211	10	PREC 120 (MCA on)	No
	Prestonia	tomentosa	R. Br.	E. M. Zardini & W. Cardozo	44964	MO, AS			Paraguay	173	17.6	PREC 120 (MCA on)	No
	Rhodocalyx	rotundifolius	Müll. Arg.	L. S. Kinoshita	2000/66	UEC			Brazil	125		PREC 120/138/156 (see Table 2)
	Rhodocalyx	rotundifolius	Müll.Arg.	Dourados, C.O.	169	HUEFS		167643	Brazil	28239		PREC 120/138/156 (see Table 2)
	Temnadenia	odorifera	(Vell.) J. F. Morales	A. O. Simões & R. B. Singer	1035	UEC			Brazil	213		PREC 120/138/156 (see Table 2)
	Temnadenia	odorifera	(Vell.) J.F.Morales	Jardim, J.G.	4637	HUEFS		99448	Brazil	28955	6.2	PREC 120 (MCA on)	Yes	1	13.21	498.3
	Temnadenia	stellaris	Miers	Conceição, S.F.	653	HUEFS		140443	Brazil	28957		PREC 120/138/156 (see Table 2)
	Temnadenia	violacea	(Vell.) Miers	A. O. Simões et al.	144	UEC			Brazil	185		PREC 120/138/156 (see Table 2)
Malouetieae	Eucorymbia	alba	Stapf	P. Chai	38575	L			Malaysia	28111		PREC 120/138/156 (see Table 2)
	Eucorymbia	alba	Stapf		SAN 122830	L			Malaysia	28112		PREC 120/138/156 (see Table 2)
	Galactophora	crassifolia	(Müll.Arg.) Woodson	Pereira-Silva,G.	15752	HUEFS		199119	Brazil	28200	24.2	PREC 120 (MCA on)	No
	Galactophora	schomburgkiana	Woodson	F. Michelangeli	516	VEN, PORT			Venezuela	116		PREC 120/138/156 (see Table 2)
	Holarrhena	curtisii	King & Gamble	D. J. Middleton et al.	2042	A			Thailand	17	50.6	PREC 120 (MCA on)	no
	Holarrhena	curtisii	King & Gamble	D. J. Middleton & Lamxay	253	A			Laos	67	26.5	PREC 120 (MCA on)	yes	2	13.34	284
															14.07	302
	Holarrhena	pubescens	Wall. ex G. Don	D. J. Middleton	244	A			Thailand	40	17.5	PREC 120 (MCA on)	No
	Holarrhena	pubescens	Wall. ex G. Don	Mwiga et al.	39	MO			Tanzania	231		PREC 120/138/156 (see Table 2)
	Holarrhena	pubescens	Wall. ex G. Don	Mwangulango & Kipambe	130	MO			Tanzania	233		PREC 120/138/156 (see Table 2)
	Holarrhena	pubescens	Wall. ex G. Don	Kuchar & Kidua	25042	MO			Tanzania	234		PREC 120/138/156 (see Table 2)
	Holarrhena	pubescens	Wall. ex G.Don	T. Livshultz	s.n.	PH			purchased USA	29372		PREC 120/138/156 (see Table 2): seeds
	Kibatalia	macrophylla	(Pierre ex Hua) Woodson	D. J. Middleton et al.	1018	A			Thailand	18	19	PREC 120 (MCA on)	no
	Kibatalia	macrophylla	(Pierre ex Hua) Woodson	Newman et. al.	1073	A			Thailand	28420	28.2	PREC 120 (MCA on)	yes	3	12.07	302
															12.26	318
															14.52	314
	Malouetia	calva	Markgr.	Bonadeu, F.	664	HUEFS		191102	Brazil	28965		PREC 120/138/156 (see Table 2)
	Malouetia	cestroides	Müll.Arg.	Lima, H.C. de	7931	HUEFS		213628	Brazil	28966		PREC 120/138/156 (see Table 2)
	Mascarenhasia	arborescens	A. DC.	Madag.	10321				Madagascar	140	16.7	PREC 120 (MCA on)	No
	Mascarenhasia	lisianthiflora	A. DC.	Schönenberger et al.	A147	UPS			Madagascar	110	20.6	PREC 120 (MCA on)	No
	Neobracea	valenzuelana	Urb.	S. Nilsson	s.n.	Z (mini voucher)			Cuba	45	62.5	PREC 120 (MCA on)	no
	Spirolobium	cambodianum	Baill.	D. J. Middleton et al.	3181	A			Thailand	136	16.3	PREC 120 (MCA on)	No
	Spirolobium	cambodianum	Baill.	D. J. Middleton et al.	5177	E		E00392973	Thailand	28438	18	PREC 120 (MCA on)	No
Mesechiteae	Forsteronia	australis	Müll.Arg.	Cardoso, D.	1288	HUEFS		108457	Brazil	28971	18.3	PREC 120 (MCA on)	No
	Forsteronia	glabrescens	Müll.Arg.	Arbo, M.M. et al.	6766	HUEFS		32537	Argentina	28970	10	PREC 120 (MCA on)	No
	Forsteronia	leptocarpa	(Hook. & Arn.) A.DC.	Versieux,L.M.	747	HUEFS		208710	Brazil	28198	10.8	PREC 120 (MCA on)	No
	Forsteronia	pubescens	A.DC.	L. Cayola	1583	MO			Bolivia	28125	9	PREC 120 (MCA on)	No
	Forsteronia	velloziana	(A. DC.) Woodson	Rapini, A.	1899	HUEFS		151494	Brazil	28972	11.6	PREC 120 (MCA on)	No
	Mandevilla	atroviolacea	(Stadelm.) Woodson	Forzza, R. C.	3687	HUEFS		128174	Brazil	28969	11.5	PREC 120 (MCA on)	No
	Mandevilla	bahiensis	(Woodson) M.F.Sales & Kin.-Gouv.	Funch, L.S.	FCD160	HUEFS		60524	Brazil	28215	13.9	PREC 120 (MCA on)	No
	Mandevilla	boliviensis	(Hook. f.) Woodson	T. Livshultz	03-35	GH			cult. USA, Harvard University	76		PREC 120/138/156 (see Table 2)
	Mandevilla	moricandiana	(A.DC.) Woodson	Ribeiro, P.L.	344	HUEFS		162836	Brazil	28968	17.6	PREC 120 (MCA on)	No
	Mandevilla	pycnantha	(Steud.) Woodson	Rapini, A.	1117	HUEFS		76801	Brazil	28967	16.8	PREC 120 (MCA on)	No
	Mandevilla	subsagittata	(Ruiz & Pav.) Woodson	W.D. Stevens & O.M. Montiel J.	27589	MO			Nicaragua	28126	4.8	PREC 120 (MCA on)	No
	Mesechites	mansoanus	(A. DC.) Woodson	Rapini, A.	1713	HUEFS		139941	Brazil	28221	23.7	PREC 120 (MCA on)	No
Nerieae	Adenium	obesum	(Forssk.) Roem. & Schult.	T. Livshultz	03_21	BH			cult. U.S.A., Cornell University	73	6.1	PREC 120 (MCA on)	No
	Adenium	obesum	(Forssk.) Roem. & Schult.	M. Endress	s.n.	Z			cult. Switzerland, Bot. Gard. Zurich	28440	12.1	PREC 120 (MCA on)	no
	Alafia	barteri	Oliv.	H. H. Schmidt et al.	2037	MO			Ghana	215	9.5	PREC 120 (MCA on)	no
	Alafia	thouarsii	Roem. & Schult.	G. McPherson et al.	17584	MO			Madagascar	216	9.9	PREC 120 (MCA on)	No
	Farquharia	elliptica	Stapf	F. J. Breteler et al	14762	PH		00179938	Gabon	28973	20.6	PREC 120 (MCA on)	No
	Nerium	oleander	L.	G. Ionta	416	FLAS			cult. U.S.A., Univ. Florida	109	15.3	PREC 120 (MCA on)	no
	Nerium	oleander	L.	M. Endress	s.n.	Z			cult. Switzerland, Bot. Gard. Zurich	28441	47.4	PREC 120 (MCA on)	no
	Strophanthus	caudatus	Kurz	D. J. Middleton	245	BKF			cult. Thailand, Central Botanical Garden, Saraburi Prov.	101	21.1	PREC 120 (MCA on)	no
	Strophanthus	preussii	Engl. & Pax ex Pax	T. Livshultz	03_24	BH			cult. U.S.A., Cornell University	10	27.1	PREC 120 (MCA on)	no
Odontadenieae	Angadenia	berteroi	Miers	Siwert Nilsson	s.n.	Z				266	11	PREC 120 (MCA on)	No
	Odontadenia	geminata	(Hoffmanns. ex Roem. & Schult.) Müll.Arg.	Oliveira, F.C.A.	1013	HUEFS		215500	Brazil	28229	17.1	PREC 120 (MCA on)	No
	Odontadenia	hypoglauca	(Stadelm.) Müll.Arg.	Rapini, A.	2019	HUEFS		200502	Brazil	28960	16.4	PREC 120 (MCA on)	No
	Odontadenia	lutea	(Vell.) Markgr.	Senna, L. R.	171	HUEFS		151924	Brazil	28963	25.1	PREC 120 (MCA on)	No
	Odontadenia	macrantha	(Roem. & Schult.) Markgr.	Morokawa, R.	294	HUEFS		198596	Brazil	28962	8	PREC 120 (MCA on)	No
	Odontadenia	nitida	(Vahl) Müll.Arg.	Fonseca, M.L.	6237	HUEFS		170256	Brazil	28961	15	PREC 120 (MCA on)	No
	Odontadenia	puncticulosa	(Rich.) Pulle	Prévost	3713	CAY			French Guiana	128	18.6	PREC 120 (MCA on)	No
	Pentalinon	luteum	(L.) B.F. Hansen & R.P. Wunderlin	P. I. Forster	PIF20089	BRI	AQ559720		Cult. Australia, at Barkala Street, The Gap, Brisbane.	28429	12.4	PREC 120 (MCA on)	No
	Pentalinon	luteum	(L.) B.F.Hansen & Wunderlin	S. Koptur	859	FTG			Unites States, Florida	28653	5.8	PREC 120 (MCA on)	no
	Pentalinon	luteum	(L.) B.F.Hansen & Wunderlin	S. Koptur	859	FTG			Unites States, Florida	28654	5.7	PREC 120 (MCA on)	no
	Pentalinon	luteum	(L.) B.F.Hansen & Wunderlin	S. Koptur	859	FTG			Unites States, Florida	28666	8.4	PREC 120 (MCA on)	no
	Pentalinon	luteum	(L.) B.F.Hansen & Wunderlin	S. Koptur	859	FTG			Unites States, Florida	28671	10.6	PREC 120 (MCA on)	no
	Pentalinon	luteum	(L.) B.F.Hansen & Wunderlin	S. Koptur	859	FTG			Unites States, Florida	28673		PREC 120/138/156 (see Table 2)
	Pentalinon	luteum	(L.) B.F.Hansen & Wunderlin	S. Koptur	859	FTG			Unites States, Florida	28676		PREC 120/138/156 (see Table 2)
	Pentalinon	luteum	(L.) B.F.Hansen & Wunderlin	S. Koptur	859	FTG			Unites States, Florida	28686	8.8	PREC 120 (MCA on)	no
	Pentalinon	luteum	(L.) B.F.Hansen & Wunderlin	S. Koptur	859	FTG			Unites States, Florida	28693	9.8	PREC 120 (MCA on)	no
	Pentalinon	luteum	(L.) B.F.Hansen & Wunderlin	S. Koptur	859	FTG			Unites States, Florida	28702	5.8	PREC 120 (MCA on)	no
	Secondatia	densiflora	A. DC.	A. Simões et al.	1218	UEC			Brazil	113	21	PREC 120 (MCA on)	No
	Secondatia	densiflora	A. DC.	A. Simões et al.	1218	UEC			Brazil	113	6.9	PREC 120 (MCA on)	No
	Secondatia	densiflora	A.DC.	C.B. Pereira	578	HUEFS		209298	Brazil	28959	10.9	PREC 120 (MCA on)	No
	Secondatia	floribunda	A.DC.	Meiado, M.V.	957	HUEFS		202318	Brazil	28958	16.1	PREC 120 (MCA on)	No
	Thyrsanthella	difformis	(Walter) Pichon	G. Ionta	460	FLAS			cult. U.S.A., Florida	107	6.8	PREC 120 (MCA on)	No
	Thyrsanthella	difformis	(Walter) Pichon	Livshultz, T. and I. Purrenhage	1077	PH			USA, Mississippi	28894	46.8	PREC 120 (MCA on)	No
Rhabdadenieae	Rhabdadenia	madida	(Vell.) Miers	Siqueira,G.S.	372	HUEFS		164327	Brazil	28237	4.8	PREC 120 (MCA on)	No
	Rhabdadenia	ragonesei	Woodson	Cabral,E.L.	856	HUEFS		152655	Argentina	28238	10.3	PREC 120 (MCA on)	No
Wrightieae	Pleioceras	barteri	Baill.	Jongkind et al.	2131	MO			Ghana	244	25.3	PREC 120 (MCA on)	no
	Pleioceras	gilletii	Stapf	Goyder et al.	7217	UBT			Angola	28107	16.9	PREC 120 (MCA on)	no
	Stephanostema	stenocarpum	K. Schum.	W. R. Q. Luke et al.	3754	MO			Tanzania	232	7.4	PREC 120 (MCA on)	no
	Wrightia	antidysenterica	(L.) R. Br.	D. J. Middleton et al.	2783	A			Thailand	28422		PREC 120/138/156 (see Table 2)
	Wrightia	arborea	(Dennst.) Mabb.	D. J. Middleton	240	A			Thailand	91	11.5	PREC 120 (MCA on)	No
	Wrightia	arborea	(Dennst.) Mabb.	D. J. Middleton et al.	2414	A			Thailand	28424	13.2	PREC 120 (MCA on)	No
	Wrightia	coccinea	(Roxb.) Sims	D. J. Middleton et al.	897	A			Thailand	92	13.4	PREC 120 (MCA on)	No
	Wrightia	coccinea	(Roxb.) Sims	D. J. Middleton et al.	1353	A, E		E00320792	Thailand	28419	6.8	PREC 120 (MCA on)	No
	Wrightia	dubia	(Sims) Spreng.	D. J. Middleton et al.	1399	A			Thailand	21	6	PREC 120 (MCA on)	Yes	2	9.66	432.2
															10.59	328.1
	Wrightia	dubia	(Sims) Spreng.	D. J. Middleton et al.	310	A			Thailand	28417	7.9	PREC 120 (MCA on)	Yes	1	11.27	328.2
	Wrightia	dubia	(Sims) Spreng.	D. J. Middleton et al.	2704	A			Thailand	28418		PREC 120/138/156 (see Table 2)
	Wrightia	dubia	(Sims) Spreng.	D. J. Middleton	176	A			Thailand	28421		PREC 120/138/156 (see Table 2)
	Wrightia	karaketii	D.J. Middleton	D. J. Middleton et al.	4541	BK, BKF, E, K		E00392861	Thailand	28451		PREC 120/138/156 (see Table 2)
	Wrightia	natalensis	Stapf	S. P. Bester	9357	PH			South Africa	395	7.9	PREC 120 (MCA on)	No
	Wrightia	pubescens subsp. laniti	(Blanco) Ngan	Newman et al.	LAO 811	E		E00222286	Laos	279	9	PREC 120 (MCA on)	No
	Wrightia	pubescens subsp. laniti	(Blanco) Ngan	D. J. Middleton et al.	3120	A			Thailand	28439	12.4	PREC 120 (MCA on)	No
	Wrightia	religiosa	Benth. ex. Kurtz	D. J. Middleton	2033	A			Thailand	104	11.1	PREC 120 (MCA on)	Yes	2	9.64	238
															14.22	328
	Wrightia	sirikitiae	D. J. Middleton & Santisuk	D. J. Middleton & Wongprasert	579	A			Thailand	93	8.1	PREC 120 (MCA on)	No
	Wrightia	tinctoria	R.Br.	C. Smith	s.n.	PH	00184286		purchased USA, source: India	29370		PREC 120/138/156 (see Table 2): seeds
	Wrightia	tinctoria	R.Br.	T. Livshultz	s.n.	PH			purchased USA	29371		PREC 120/138/156 (see Table 2): seeds
	Wrightia	tokiae	D.J. Middleton	D.J. Middleton and P. Triboun	4863	E		E00392993	Thailand	28450	18.8	PREC 120 (MCA on)	no
	Wrightia	versicolor	S.T. Blake	P. I. Forster	27092	BRI, MEL		MEL 2278068A	Australia	28423		PREC 120/138/156 (see Table 2)
Asclepiadeae	Araujia	plumosa	Schltr.	Hatschbach, G.	74413	HUEFS		72415	Brazil	28141	9.1	PREC 120 (MCA on)	No
	Asclepias	syriaca	L.	A. F. Rhoads	s.n.	PH		00060324	USA, Pennsylvania	29429		PREC 120 (MCA on)	No
	Barjonia	cymosa	E.Fourn.	Bitencourt,C.	411	HUEFS			Brazil	28145	10.2	PREC 120 (MCA on)	No
	Barjonia	erecta	(Vell.) K.Schum.	Cota, M.	916	HUEFS		243354	Brazil	28244		PREC 120/138/156 (see Table 2)
	Barjonia	laxa	Malme	Rapini, A.	1877	HUEFS		151472	Brazil	28148	13.6	PREC 120 (MCA on)	No
	Barjonia	new spp		Harley, R.M.	57032	HUEFS		204155	Brazil	28246		PREC 120/138/156 (see Table 2)
	Blepharodon	costae	Fontella & Morillo	A.M.Miranda	6584	HUEFS		203783	Brazil	28403		PREC 120/138/156 (see Table 2)
	Blepharodon	mucronatum	(Schltdl.) Decne.	Seidel	2926	LPB			Bolívia	28331		PREC 120/138/156 (see Table 2)
	Blepharodon	pictum(nitidum)	(Vahl) W.D.Stevens	Funch, R.	28	HUEFS		39688	Brazil	28160	18.6	PREC 120 (MCA on)	No
	Blepharodon	salicinum	Decne.	Ibisch, P.	254.nd11	LPB			Bolívia	28335		PREC 120/138/156 (see Table 2)
	Calotropis	gigantea	(L.) W.T.Aiton	Antone Jones	s.n.	PH		PH00438115	cult. USA, Selby Botanical Gardens, Sarasota Florida, US	28709		PREC 120/138/156 (see Table 2)
	Cynanchum	montevidense	Spreng.	G.Pereira-Silva	8982	HUEFS		115675	Brazil	28162	1.8	PREC 120 (MCA on)	No
	Cynanchum	ovalifolium	Wight	D.J. Middleton et al.	5503	E		E00428236	Thailand	28443	13.8	PREC 120 (MCA on)	No
	Ditassa	auriflora	Rapini	Rapini, A.	1191	HUEFS		191219	Brazil	28338		PREC 120/138/156 (see Table 2)
	Ditassa	blanchetii	Decne.	Rapini, A.	1143	HUEFS		86011	Brazil	28166	15.3	PREC 120 (MCA on)	No
	Ditassa	eximia	Decne.	Bitencourt,C.	259	HUEFS			Brazil	28174		PREC 120/138/156 (see Table 2)
	Ditassa	gracilipes	Schltr.	Wood	20601	LPB			Bolívia	28343		PREC 120/138/156 (see Table 2)
	Ditassa	insignis	Farinaccio	Farinaccio, M.A.	510	SPF		157019	Brazil	28407		PREC 120/138/156 (see Table 2)
	Ditassa	lanceolata	Decne.	Wood	16215	LPB			Bolívia	28345		PREC 120/138/156 (see Table 2)
	Ditassa	lenheirensis	Silveira	Bitencourt,C.	426	HUEFS			Brazil	28409		PREC 120/138/156 (see Table 2)
	Ditassa	obcordata	Mart.	Bitencourt,C.	427	HUEFS			Brazil	28190		PREC 120/138/156 (see Table 2)
	Ditassa	oxyphylla	Turcz.	Bitencourt,C.	496	HUEFS			Brazil	28411		PREC 120/138/156 (see Table 2)
	Fischeria	stellata	(Vell.) E.Fourn.	J.M.Silva	4028	HUEFS		92559	Brazil	28197	9.5	PREC 120 (MCA on)	No
	Funastrum	clausum	(Jacq.) Schltr.	Silva, F.H.B	38	UFMT				28199	3.1	PREC 120 (MCA on)	No
	Gonolobus	rostratus	(Vahl) Schult.	Queiroz, L.P.de	13382	HUEFS		151953	Argentina	28201		PREC 120/138/156 (see Table 2)
	Hemipogon	abietoides	E.Fourn.	Bitencourt,C.	268	HUEFS			Brazil	28351		PREC 120/138/156 (see Table 2)
	Hemipogon	acerosus	Decne.	Harley, R.M.	55733	HUEFS		165997	Brazil	28269		PREC 120/138/156 (see Table 2)
	Hemipogon	acerosus	Decne.	Bitencourt,C.	414	HUEFS			Brazil	28352		PREC 120/138/156 (see Table 2)
	Hemipogon	acerosus	Decne.	Wood	27179	USZ/LPB			Bolívia	28354		PREC 120/138/156 (see Table 2)
	Hemipogon	hemipogonoides	(Malme) Rapini	Bitencourt,C.	464	HUEFS			Brazil	28276		PREC 120/138/156 (see Table 2)
	Hemipogon	irwinii	Fontella & Paixao	Hatschbach, G.	37261	MBM		MBM038417	Brazil	28951	24.9	PREC 120 (MCA on)	No
	Jobinia	connivens	(Hook. & Arn.) Malme	M. Verdi	3389	HUEFS		165081	Brazil	28212	4.8	PREC 120 (MCA on)	No
	Macroditassa	adnata	(E.Fourn.) Malme	Queiroz, L.P.de	9264	HUEFS			Brazil	28214	4.6	PREC 120 (MCA on)	No
	Macroditassa	adnata	(E.Fourn.) Malme	V.C. Souza	16918	HUEFS		50473	Brazil	28952	11.3	PREC 120 (MCA on)	No
	Matelea	denticulata	(Vahl) Fontella & E.A.Schwarz	J.M.Silva	3899	HUEFS				28220	4.4	PREC 120 (MCA on)	No
	Metastelma	bahamense	Griseb.	T. Livshultz, S. Koptur, C. Tan, G. Ionta	s. n.	PH		PH00184288	Bahamas	27428	30.7	PREC 120 (MCA on)	No
	Metastelma	giuliettianum	Fontella	Rapini, A.	1152	HUEFS		88269	Brazil	28291		PREC 120/138/156 (see Table 2)
	Metastelma	harleyi	Fontella	Rapini, A.	1058	HUEFS		72461	Brazil	28293		PREC 120/138/156 (see Table 2)
	Metastelma	tubatum	Griseb.	Mendoza	525	LPB			Bolívia	28391		PREC 120/138/156 (see Table 2)
	Minaria	cordata	(Turcz.) T.U.P.Konno & Rapini	Bitencourt,C.	401	HUEFS			Brazil	28224	31.3	PREC 120 (MCA on)	No
	Minaria	cordata	(Turcz.) T.U.P.Konno & Rapini	Hartley, R.M.	55765	HUEFS		166241		28954	12.1	PREC 120 (MCA on)	No
	Minaria	magisteriana	(Rapini) T.U.P.Konno & Rapini	Bitencourt, C.	281	HUEFS			Brazil	28303		PREC 120/138/156 (see Table 2)
	Nephradenia	acerosa	Decne.	Bitencourt,C.	446	HUEFS			Brazil	28227	21.9	PREC 120 (MCA on)	No
	Nephradenia	asparagoides	(Decne.) E.Fourn.	Machado	93	CG				28953	26.1	PREC 120 (MCA on)	No
	Orthosia	dusenii	(Malme) Fontella	M. Borgo	700	HUEFS			Brazil	28230	6.1	PREC 120 (MCA on)	No
	Oxypetalum	appendiculatum	Mart.	J.M.Silva	3964	HUEFS			Brazil	28397		PREC 120/138/156 (see Table 2)
	Oxypetalum	banksii	Schult.	Miranda, E.B.		HUEFS				28231	8.4	PREC 120 (MCA on)	No
	Peplonia	adnata	(E. Fourn.) U.C.S. Silva & Rapini	Bitencourt, C.	440	HUEFS			Brazil	28233		PREC 120/138/156 (see Table 2)
	Peplonia	macrophylla	(Malme) U.C.S. Silva & Rapini	Rapini, A.	2002	HUEFS		191230	Brazil	28316		PREC 120/138/156 (see Table 2)
	Petalostelma	bracteolatum	(E. Fourn.) Fontella	Barboza, E.	3735	HUEFS		201835	Brazil	28234		PREC 120/138/156 (see Table 2)
	Petalostelma	martianum	(Decne.) E. Fourn.		APBS 136	HUEFS			Brazil	28400		PREC 120/138/156 (see Table 2)
	Schubertia	grandiflora	Mart.	Pereira-Silva,G.	8764	HUEFS		115667	Brazil	28240	2.5	PREC 120 (MCA on)	No
	Seutera	angustifolia	(Pers.) Fishbein & W.D. Stevens	M. Vincent	11458	A			Bahamas	28136		PREC 120/138/156 (see Table 2)
	Vincetoxicum	flexuosum	(R. Br.) Kuntze	S. J. Davies et al.	SJD99201	A			Malaysia	28103	9.8	PREC 120 (MCA on)	No
	Vincetoxicum	tenue	(Blume) Kuntze	D.J. Middleton et al.	1153	A			Thailand	28106	19	PREC 120 (MCA on)	No
Marsdenieae	Anisopus	efulensis	(N.E. Br.) Goyder	J.I. Wheatley	65	MO	4811601		Cameroon	386	4.8	PREC 120 (MCA on)	No
	Campestigma	purpureum	Pierre ex Costantin	D. J. Middleton	221	A			Thailand	94		PREC 120/138/156 (see Table 2)
	Dischidia	astephana	Scort. ex King & Gamble	Phoon, S.N. et al.	53370	FRI			Malaysia	28891	14.6	PREC 120 (MCA on)	No
	Dischidia	hirsuta	(Blume) Decne.	D.J. Middleton et al.	5410	E		E00435265	Thailand	28445	19.1	PREC 120 (MCA on)	No
	Dischidia	vadosa	Rintz	Phoon, S.N. et al.	53366	FRI			Malaysia	28892	10.5	PREC 120 (MCA on)	No
	Gongronema	angolense	(N.E.Br.) Bullock	R. E. Gereau et al.	5793	MO	5034900		Tanzania	383	3.9	PREC 120 (MCA on)	No
	Gongronema	latifolium	Benth.	J.J.F.E. de Wilde	8030	MO	4391456		Cameroon	380	5.2	PREC 120 (MCA on)	No
	Gongronema	latifolium	Benth.	M. Merello et al.	1452	MO	4912019		Ghana	381	5.5	PREC 120 (MCA on)	No
	Gymnema	trinerve	R. Br.	Michell, C. R.	2708	MO	6157755		Australia	373	8.5	PREC 120 (MCA on)	No
	Marsdenia	abyssinica	(Hochst.) Schltr.	L. Ellemann	787	NY			Tanzania	371	7.3	PREC 120 (MCA on)	No
	Marsdenia	angustata	P.I.Forst.	Cowie, I. D.	11560	MO	6076576		Australia	372	12.5	PREC 120 (MCA on)	No
	Marsdenia	brevisquama	Jum. & H. Perrier	P. H. Phillipson	2863	MO	3767748		Madagascar	398	9.3	PREC 120 (MCA on)	No
	Marsdenia	cordifolia	Choux	S. Liede et al.	2715	MO	4027788		Madagascar	392	13.2	PREC 120 (MCA on)	No
	Marsdenia	glabra	Costantin	D. J. Middleton et al.	1123	A			Thailand	99		PREC 120/138/156 (see Table 2)
	Marsdenia	maingayi	(Hook. f.) P.I. Forst.	Low et al.	LYW523	SING		SING0166282	Singapore	27582	4.5	PREC 120 (MCA on)	No
	Marsdenia	microstoma	Schltr.	Munzinger, J.	383	MO	4481881		New Caledonia	374	11.5	PREC 120 (MCA on)	No
	Marsdenia	schimperi	Decne.	G. Simon & J.A. Mlwanga	802	MO	5661675		Tanzania	378	9	PREC 120 (MCA on)	No
	Marsdenia	taylorii	Schltr. & Rendle	L. Festo et al.	2256	MO	4827861		Tanzania	377	4.2	PREC 120 (MCA on)	No
	Marsdenia	tinctoria	R. Br.	Li Heng et al. Gaolingong Shan Biodiversity Survey	24896	MO	6045324		China	376	5.8	PREC 120 (MCA on)	No
	Marsdenia	tinctoria	R. Br.	T. Livshultz	TL 2011-4	PH		PH00224553	Taiwan	27342	30.4	PREC 120 (MCA on)	No
	Marsdenia	tinctoria	R. Br.	T. Livshultz	TL 2011-13	PH		PH00224552	Taiwan	27354		PREC 120/138/156 (see Table 2)
	Marsdenia	tinctoria	R. Br.	D.J. Middleton	5540	E		E00428255	Thailand	28105		PREC 120/138/156 (see Table 2)
	Ruehssia	altissima	(Jacq.) F.Esp.Santo & Rapini	E.M. Zardini & W. Cardozo	44952	MO			Paraguay	28123	8.1	PREC 120 (MCA on)	No
	Ruehssia	altissima	(Jacq.) F.Esp.Santo & Rapini	Rapini, A.	2047	HUEFS		210887	Brazil	28216	11.8	PREC 120 (MCA on)	No
	Ruehssia	caatingae	(Morillo) F.Esp.Santo & Rapini	Bitencourt,C.	418	HUEFS			Brazil	28218	12.9	PREC 120 (MCA on)	No
	Ruehssia	macrophylla	H.Karst.	E.M. Zardini & F. Garcete	43386	MO			Paraguay	28119	9.3	PREC 120 (MCA on)	No
	Sarcolobus	carinatus	Wall.	Newman et. al.	1167	A			Thailand	28890	20.1	PREC 120 (MCA on)	No
	Stephanotis	floribunda	Brongn.	T. Livshultz	s.n.	PH		PH00184287	Florida	27431	11.8	PREC 120 (MCA on)	No
	Stephanotis	thouarsii	Brongn.	R. Rabevohitra et al.	4424	MO			Madagascar	28121	10.2	PREC 120 (MCA on)	No
	Stigmatorhynchus	umbelliferus	(K. Schum.) Schltr.	R. K. Brummitt et al.	18074	MO	4886891		Tanzania	394	7.2	PREC 120 (MCA on)	No
	Telosma	africana	(N.E.Br.) N.E.Br.	D. Harris	2293	MO	5008703		Central African Republic	393	2.5	PREC 120 (MCA on)	No
	Telosma	cordata	(Burm. f.) Merr.	Newman et. al.	1198	A			Thailand	28449	6.5	PREC 120 (MCA on)	No
Periplocoideae	Cryptolepis	oblongifolia	(Meisn.) Schltr.	A.F. Bradley et al.	1024	MO			Gabon	28122	11.3	PREC 120 (MCA on)	No
	Cryptolepis	sinensis	(Lour.) Merr.	T. Livshultz	2011-10	PH		PH00224533	Taiwan	27393	10.9	PREC 120 (MCA on)	No
	Finlaysonia	curtisii	(King & Gamble) Venter	D. J. Middleton et al.	5435	E			Thailand	28139	13.6	PREC 120 (MCA on)	No
	Finlaysonia	insularum	(King & Gamble) Venter	D. J. Middleton et al.	1164	A			Thailand	63	23.3	PREC 120 (MCA on)	No
	Periploca	sepium	Bunge	T. Livshultz	s.n. 28.VII.2009	PH			cult. U.S.A., Scott Arboretum, Swathmore College	396	8.4	PREC 120 (MCA on)	No
	Petopentia	natalensis	(Schltr.) Bullock	T. Livshultz	03-2	BH			cult. U.S.A., Cornell University	78		PREC 120/138/156 (see Table 2)
	Petopentia	natalensis	(Schltr.) Bullock	T. Abbott	7757	Z			South Africa	28447		PREC 120/138/156 (see Table 2)
	Raphionacme	flanaganii	Schltr.	T. Livshultz	03_23	BH			cult. U.S.A., Cornell University	79	41.3	PREC 120 (MCA on)	No
	Zygostelma	benthamii	Baill.	D. J. Middleton et al.	849	A			Thailand	105	32.9	PREC 120 (MCA on)	No
Melodineae	Craspidospermum	verticillatum	Bojer ex Decne.	Schonenberger et al.	D36	UPS			Madagascar	630		PREC 120/138/156 (see Table 2)
	Pycnobotrya	nitida	Benth.	F.J. Breteler et al.	14782	PH		PH00224612	Gabon	28078	11.6	PREC 120 (MCA on)	No
Tabernaemontaneae	Tabernaemontana	bufalina	Lour.	D. J. Middleton et al.	1749	A			Thailand	28098	4	PREC 120 (MCA on)	No
	Tabernaemontana	bufalina	Lour.	D. J. Middleton et al.	2615	A			Thailand	28102	8.4	PREC 120 (MCA on)	No
	Tabernaemontana	pandacaqui	Lam.	D. J. Middleton et al.	1385	A			Thailand	28101	4.9	PREC 120 (MCA on)	No
	Tabernaemontana	peduncularis	Wall.	D. J. Middleton	2905	A			Thailand	28100	6.9	PREC 120 (MCA on)	No
Vinceae	Ochrosia	coccinea	(Teijsm. & Binn.) Miq.	W. Takeuchi	14422	A			Papua New Guinea	27330	12.7	PREC 120 (MCA on)	No
	Ochrosia	poweri	F.M.Bailey	D. J. Middleton	705	A			Australia	28097		PREC 120/138/156 (see Table 2)
	Rauvolfia	balansae	(Baill.) Boiteau	P.P. Lowry II et al.	5784	MO			New Caledonia	28131		PREC 120/138/156 (see Table 2)
	Rauvolfia	verticillata	(Lour.) Baill.	M. F. Newman et al.	1098	A			Thailand	28099		PREC 120/138/156 (see Table 2)
	Rauvolfia	vomitoria	Afzel.	J.R. Stone & R. Niangadouma	3521	MO			Gabon	28116		PREC 120/138/156 (see Table 2)
Secomonoideae	Secamone	elliptica	R. Br.	D. J. Middleton et al.	1162	A			Thailand	22	19.1	PREC 120 (MCA on)	No
	Secamone	elliptica	R. Br.	Newman et. al.	1173	A			Thailand	28442	12.8	PREC 120 (MCA on)	No
	Secamone	elliptica	R. Br.	Newman et. al.	1163	A			Thailand	28446	14.7	PREC 120 (MCA on)	No
	Secamone	letouzeana	(H.Huber) Klack.	Goyder et al.	7116	UBT			Angola	28108	15.4	PREC 120 (MCA on)	No
	Toxocarpus	siamensis	Schltr.	Mathieu Leti	CL912	P, PH			Cambodia	629	19.2	PREC 120 (MCA on)	No
	Secamone	afzelii	(Roem. & Schult.) K. Schum.	F. Billiet	S2211	BR			Cult. Belgium, Nat. Bot. Gard. Belg.	617	5.9	PREC 120 (MCA on)	No

### Sheet: Table_S2
Table S2. Results of PREC (MCA on) scans of leaves from herbarium specimens of Echites umbellatus Jacq.
Sample code #	voucher collector	collector number	voucher date	herbarium	herbarium accession #	country	county, state	Dry mass (mg)	compounds containing a 120 m/z fragment in Q3	# of compounds yielding a 120 m/z fragment	Uncorrected Retention Time (min)	M+H+ (m/z)
28895	G. N. Avery	232A	1969-01-16	FTG	2413	United States	Dade Co, Florida	19.6	Yes	1	12.7	444.5
28896	William T. Gillis	7227	12/1/1968	FTG	4645	United States	Dade Co, Florida	22.5	Yes	2	12.77	444.3
											13.27	384.2
28897	K. S. Wendelberger	505	9/12/2006	FTG	170199	United States	Dade Co, Florida	14.3	Yes	1	12.83	444.5
28898	G. F. Guala	687	1987-07-28	FTG	63081	United States	Dade Co, Florida	13.7	Yes	2	12.83	458.3
											13.44	472.4
28899	W. M. Houghton	1133	1989-07-12	FTG	65183	United States	Dade Co, Florida	21.6	No
28900	K. A. Bradley	887	1997-10-05	FTG	80905	United States	Dade Co, Florida	18.6	No
28901	K. A. Bradley	1822	1998-06-07	FTG	84539	United States	Dade Co, Florida	28.2	No
28902	M.H. Weinfeld	84	5/3/1964	FTG	86947	United States	Dade Co, Florida	31.8	No
28903	I. J. Cohen	4	1970-10-24	FTG	94963	United States	Dade Co, Florida	43.1	Yes	2	11.04	302.1
											11.17	360.3
28904	W. M. Buswell	s.n.	1935-07-22	FTG	94965	United States	Dade Co, Florida	14	Yes	1	11.16	302.3
28905	M. J. Inman	55	1970-07-02	FTG	97633	United States	Dade Co, Florida	44.4	No
28906	K. Fanning & M. McMahon	381	5/22/1972	FTG	99530	United States	Dade Co, Florida	25	Yes	1	10.86	300.2
28907	R. W. Read	1202	1963-09-01	FTG	1304	United States	Monroe Co, Florida	42	No
28908	Bruce & JoAnn Hansen	6327	9/15/1979	FTG	46933	United States	Monroe Co, Florida	88.7	No
28909	R. W. Long	2697	1967-06-04	FTG	94969	United States	Monroe Co, Florida	29.7	No
28910	D. S. Correll	40291	1973-10-25	FTG	19193	United States	Monroe Co, Florida	43.7	No
28911	G. Robinson	33	1980-12-05	FTG	61872	United States	Indian River Co, Florida	12.3	Yes	3	10.69	472.3
											11.41	486.3
											12.01	456.3
28912	G. W. Staples III	157	1972-05-19	FTG	125991	United States	Palm Beach Co, Florida	7.4	Yes	2	10.71	300.2
											12.68	488.4
28913	J. M. Brooks	s.n.	1986-02-10	FTG	137239	United States	St Lucie Co, Florida	3.9	No

### Sheet: Table_S3
Table S3. PREC 120 (MCA on) scans of and vouchers for plants from seven (7) Echites umbellatus Jacq. half-sib families.
Samples collected April-June 2016										Samples collected March-April 2018
FruitID	plantID		FieldSite	Sample #	Dry mass (mg)	compounds containing a 120 m/z fragment in Q3?	# of compounds yielding a 120 m/z fragment	Uncorrected Retention Time (min)	M+H+ (m/z)	Sample #	Dry mass (mg)	compounds containing a 120 m/z fragment in Q3?	# of compounds yielding a 120 m/z fragment	Uncorrected Retention Time (min)	M+H+ (m/z)
voucher:	Koptur, S.	1165	10 May, 2018		United States, Florida	Miami Dade, Larry & Penny Thompson Park
1	1	2	Larry&PennyTP	28708	11.5	Yes	4	9.94	300.3	28749	22.5	No	0
								12.09	458.2
								12.78	472.5
								13.47	486.3
1	2	3	Larry&PennyTP	28461	11.3	Yes	1	10.03	300.4	28750	14	Yes	4	10.69	300.3
														12.68	444.3
														13.37	472.3
														13.89	486.4
1	3	4	Larry&PennyTP	28462	10.7	Yes	4	9.89	300.3	28751	12.2	No	0
								12.01	458.4
								12.76	472.5
								13.45	486.4
1	4	5	Larry&PennyTP	28463	16.2	No	0
1	5	7	Larry&PennyTP	28464	15	Yes	2	10.02	300.3
								10.5	280.5
1	6	8	Larry&PennyTP	28465	8.1	Yes	2	9.96	300.3	28752	8.8	No	0
								10.4	280.5
1	7	12	Larry&PennyTP	28466	25.9	No	0			28753	18.1	No	0
1	8	13	Larry&PennyTP	28467	19.2	No	0
1	9	14	Larry&PennyTP	28468	11.3	Yes	4	9.53	300.5
								11.86	458.6
								12.5	472.6
								13.27	486.5
1	10	15	Larry&PennyTP	28469	11.3	Yes	3	9.95	300.2	28754	19.8	No
								12.01	458.4
								12.72	472.3
1	11	16	Larry&PennyTP	28470	14.9	No	0
1	12	17	Larry&PennyTP	28471	9.4	No	0			28755	7.5	No	0
voucher:	Koptur, S.	1176	28 April, 2018		United States, Florida	Miami Dade, Navy Wells
2	13	32	NavyWells	28472	25.5	yes	3	9.93	300
								12.03	458
								12.7	440
2	14	34	NavyWells	28473	18	yes	2	9.96	300
								10.43	316
2	16	36	NavyWells	28475	10.9	Yes	3	9.55	300.5	28756	13.8	Yes	1	12.7	444.3
								12.47	472.5
								13.22	486.6
2	17	37	NavyWells	28476	11.4	Yes	1	9.55	300.4	28757	12	No	0
2	18	38	NavyWells	28477	17.5	No	0			28758	13.9	No	0
2	19	39	NavyWells	28478	8.6	No	0			28759	9.2	Yes	1	12.66	444.3
2	20	40	NavyWells	28479	18.8	yes	1	9.92	300
2	21	42	NavyWells	28480	4.2	No	0			28760	21.1	Yes	1	10.89	300.2
2	22	43	NavyWells	28481	35.4	No	0
2	23	44	NavyWells	28482	23.4	Yes	2	10.77	300.3	28761	10.7	No
								11.23	316.2
2	24	45	NavyWells	28483	10.3	No	0			28762	14.3	Yes	1	12.76	444.2
2	25	46	NavyWells	28484	7.6	No	0
2	26	47	NavyWells	28485	18	no	0
2	67		NavyWells	28526	8.5	Yes	2	11.89	472
								12.61	486
2	68		NavyWells	28527	6.9	Yes	4	10.24	456
								11.03	440
								11.89	472
								12.63	486
2	73		NavyWells	28087	3.3	Yes	3	10.76	300.4
								12.1	316.2
								13.59	472.4
2	74		NavyWells	28088	10.1	Yes	3	10.43	300.2
								12.05	456.4
								13.53	472.3
2	76		NavyWells	28089	10.2	Yes	3	10.55	300.4
								12	456.4
								13.35	472.4
2	84		NavyWells	28090	12.3	Yes	3	10.52	300.3
								11.9	328.2
								13.54	472.4
voucher:	T. Livshultz	s.n.	20 December, 2011	PH	PH00358001	Bahamas	San Salvador, Sandy Hook
3	27	51	Bahamas	28486	17.4	Yes	1	10.91	456
3	28	52	Bahamas	28487	10.7	Yes	1	10.63	456
3	29	55	Bahamas	28488	8.8	Yes	1	10.92	456
3	30	57	Bahamas	28489	12.7	Yes	1	10.15	456
3	31	58	Bahamas	28490	12.6	Yes	1	10.15	456
3	32	59	Bahamas	28491	6.8	Yes	2	10.15	456
								10.9	470
3	33	60	Bahamas	28492	14.2	yes	3	9.92	300
								11.24	456
								11.84	470
3	40		Bahamas	28499	10.5	yes	5	9.96	300
								11.3	456
								11.86	440
								12.71	472
								13.41	486
3	42		Bahamas	28501	11.4	yes	4	9.83	300
								11.27	456
								11.83	440
								12.72	472
3	44		Bahamas	28503	12.8	yes	5	9.93	300
								11.27	456
								11.91	472
								12.61	440
								13.37	486
3	45		Bahamas	28504	14.7	Yes	4	9.86	300
								10.97	328
								11.85	472
								12.63	486
3	46		Bahamas	28505	12.2	yes	5	9.96	300
								11.33	456
								11.96	472
								12.73	440
								13.44	486
3	49		Bahamas	28508	11.6	yes	5	9.92	300
								11.28	456
								11.96	440
								12.73	472
								13.43	486
3	57		Bahamas	28516	13	Yes	3	10.19	456
								11.89	472
								12.63	486
voucher:	S. Koptur	507	10 October, 1986	ENP, FTG	Unites States, Florida	Everglades National Park, Long Pine Key
4	87	61	EvergladesLPK	28546	11.3	yes	4	9.99	300
								12.04	456
								12.74	472
								13.41	486
4	95	69	EvergladesLPK	28554	10.1	yes	4	9.98	300
								11.34	456
								12.08	458
								12.76	472
4	96	70	EvergladesLPK	28555	11.9	yes	4	11.34	440
								12.06	456
								12.76	472
								13.45	486
4	100	74	EvergladesLPK	28559	8.3	yes	4	9.89	300
								12.06	458
								12.77	472
								13.4	486
4	101	76(75)	EvergladesLPK	28560	15.8	yes	4	9.95	300
								12.05	458
								12.74	472
								13.48	486
4	102		EvergladesLPK	28561	9.8	Yes	3	10.3	456
								11.94	472
								12.69	486
4	103		EvergladesLPK	28562	14.1	Yes	3	10.31	456
								11.93	472
								12.67	486
4	107		EvergladesLPK	28566	10.9	Yes	4	10.3	456
								11.16	440
								11.97	472
								12.72	486
4	109		EvergladesLPK	28568	9.1	Yes	4	10.3	456
								11.16	440
								11.93	472
								12.69	486
4	110		EvergladesLPK	28569	11.7	yes	5	9.89	300
								11.34	456
								12	440
								12.77	472
								13.45	486
4	112		EvergladesLPK	28571	10.8	Yes	4	10.32	456
								11.1	440
								11.94	472
								12.67	486
4	113		EvergladesLPK	28572	6	Yes	2	11.29	456
								11.91	472
4	118		EvergladesLPK	28577	13.8	Yes	1	10.23	456
4	119		EvergladesLPK	28578	9.1	Yes	4	10.25	456
								11.12	440
								11.91	472
								12.65	486
5	133		EverLPK-A	28592	6.1	yes	4	9.94	300
								11.35	456
								12.03	440
								12.77	472
5	134		EverLPK-A	28593	8.2	Yes	4	10.21	456
								11.09	440
								11.88	472
								12.64	486
5	135		EverLPK-A	28594	10.2	Yes	4	10.24	456
								11.12	440
								11.9	472
								12.69	486
5	137		EverLPK-A	28596	3.8	yes	4	11.34	456
								12.06	440
								12.79	472
								13.44	486
5	139		EverLPK-A	28598	11.6	Yes	4	10.22	456
								11.1	440
								11.89	472
								12.69	486
5	141		EverLPK-A	28600	7	yes	5	9.87	300
								11.32	456
								12	440
								12.74	472
								13.44	486
5	142		EverLPK-A	28601	6.2	yes	5	9.91	300
								11.36	456
								12	440
								12.77	472
								13.45	486
5	144		EverLPK-A	28603	8.8	yes	5	9.93	300
								11.34	456
								12.08	440
								12.79	472
								13.47	486
5	145		EverLPK-A	28604	5.5	Yes	4	10.23	456
								11.08	440
								11.9	472
								12.65	486
5	146		EverLPK-A	28605	6.9	Yes	4	9.98	300
								10.23	456
								11.9	472
								12.69	486
5	147		EverLPK-A	28606	9.2	yes	3	9.89	300
								11.32	456
								12.75	472
5	148		EverLPK-A	28607	8	Yes	4	9.87	300
								10.23	456
								11.89	472
								12.64	486
5	149		EverLPK-A	28608	6.9	Yes	3	10.21	456
								11.06	440
								11.88	472
5	152		EverLPK-A	28611	8.1	Yes	4	8.59	300
								10.21	456
								11.04	440
								11.87	472
6	154		EverLPK-B	28613	9.9	Yes	2	10.2	456
								11.87	472
6	155		EverLPK-B	28614	6.6	yes	4	9.94	300
								12.01	440
								12.77	472
								13.47	486
6	156		EverLPK-B	28615	4.1	yes	4	9.93	300
								11.35	456
								12.03	440
								12.78	472
6	157		EverLPK-B	28616	4.5	yes	5	9.96	300
								11.34	456
								12.03	440
								12.78	472
								13.44	486
6	161		EverLPK-B	28620	6	yes	2	9.93	300
								12.76	472
6	164		EverLPK-B	28623	9.9	Yes	5	8.61	300
								10.21	456
								11.06	440
								11.87	472
								12.64	486
6	165		EverLPK-B	28624	6.9	yes	4	9.93	300
								11.36	456
								12.78	472
								13.47	486
6	168		EverLPK-B	28627	6.9	yes	3	9.92	300
								11.34	456
								12.77	472
6	170		EverLPK-B	28629	7.9	Yes	5	8.59	300
								10.2	456
								11.08	440
								11.85	472
								12.61	486
7	173		Ever-LPK-C	28632	8.2	Yes	5	8.59	300
								10.21	456
								11.06	440
								11.86	472
								12.65	486
7	174		Ever-LPK-C	28633	5.6	yes	5	9.95	300
								11.33	456
								12.07	440
								12.77	472
								13.45	486
7	175		Ever-LPK-C	28634	8.3	yes	5	9.92	300
								11.35	456
								12.05	440
								12.76	472
								13.46	486
7	176		Ever-LPK-C	28635	8.4	yes	5	9.93	300
								11.34	456
								12.07	440
								12.78	472
								13.49	486
7	178		Ever-LPK-C	28637	7.7	Yes	3	10.23	456
								11.84	472
								12.63	486
7	180		Ever-LPK-C	28639	7.5	yes	5	9.95	300
								11.36	456
								12.06	440
								12.77	472
								13.47	486
7	181		Ever-LPK-C	28640	5.7	yes	5	9.96	300
								11.35	456
								12.03	440
								12.77	472
								13.47	486
7	182		Ever-LPK-C	28641	9.9	Yes	5	8.67	300
								10.27	456
								11.1	440
								11.9	472
								12.67	486
7	183		Ever-LPK-C	28642	8.6	Yes	4	10.33	456
								11.13	440
								11.99	472
								12.73	486
7	184		Ever-LPK-C	28643	13.7	Yes	5	8.86	300
								10.4	456
								11.2	440
								11.98	472
								12.74	486
7	186		Ever-LPK-C	28645	11.3	Yes	4	10.33	456
								11.17	440
								11.95	472
								12.7	486
7	187		Ever-LPK-C	28646	4.4	yes	5	9.94	300
								11.36	456
								12.04	440
								12.78	472
								13.48	486
7	189		Ever-LPK-C	28648	8.2	Yes	5	8.76	300
								10.36	456
								11.15	440
								11.96	472
								12.8	486
7	190		Ever-LPK-C	28649	10.8	Yes	2	9.16	300
								12.21	472
